# Genetical and morphological variability of the greater blind mole rat *Spalax microphthalmus* and phylogenetic affinities of large-bodied spalacids (Rodentia, Spalacidae) with a description of *Spalax lyapunovae* sp. nov. from the North Caucasus

**DOI:** 10.1101/2025.10.17.683087

**Authors:** Oleg V. Brandler, Andrey R. Tukhbatullin, Svetlana Y. Kapustina, Fatimat A. Tembotova, Andrey Y. Puzachenko

## Abstract

The greater blind mole rat *S. microphthalmus* is the only species that differs in the number of chromosomes (2n = 60) from the other species (2n = 62) of the genus *Spalax*. It also has the largest range among them. The intraspecific genetic and morphological variability of *S. microphthalmus* has been poorly studied so far. Previously, animals with 2n = 62 were found in the North Caucasus. This was interpreted as a manifestation of intraspecific polymorphism in greater blind mole rats. We investigated the morphometry, as well as the morphological, molecular, and chromosomal variability of *S. microphthalmus* using samples collected from across the entire range of the species. Genetic variability of *S. microphthalmus* was relatively low within the 2n = 60 karyotype range. A comparative, multi-proxy analysis of the species characteristics, as well as phylogenetic analyses within the genus *Spalax* was also performed. Species-level differences were found in all the characteristics studied in the karyotype of the blind mole rat (2n = 62) from the North Caucasus, compared with all the other *Spalax* species, including *S. microphthalmus*. A unique combination of morphological characteristics was described for this blind mole rat, including features that bring it closer to the hypothetical ancestor of all modern species of this genus. A new species is described on this basis: *Spalax lyapunovae* sp. nov. It is necessary to further study the range and the ecology of the new species, which is endemic to the central part of the North Caucasus.
