## Supplementary Material 1 for "Genetical and morphological variability of the greater blind mole rat *Spalax microphthalmus* and phylogenetic affinities of large-bodied spalacids (Rodentia, Spalacidae) with a description of *Spalax lyapunovae* sp. nov. from the North Caucasus"

### Sheet: Table S1
Supplementary Material 1		Genetical and morphological variability of the greater blind mole rat Spalax microphthalmus and phylogenetic affinities of large-bodied spalacids (Rodentia, Spalacidae) with a description of Spalax lyapunovae sp. nov. from the North Caucasus
		Oleg V. Brandler, Andrey R. Tukhbatullin, Svetlana Y. Kapustina, Fatimat A. Tembotova, Andrey Y. Puzachenko
	Muzeums abbreviations:	ZIN - Zoological Institute of Russian Academy of Sciences, Russia, 199034, St. Petersburg, Universitetskaya nab., 1.
		ZMMU - Zoological Museum of Moscow University, Russia, 125009, Moscow, Bolshaya Nikitskaya St., 2,
		IDB - Koltzov Institute of Developmental Biology of the Russian Academy of Sciences, Russia, 119334, Moscow, Vavilov Street, 26
		KBSU - Kabardino-Balkarian State University named after H.M. Berbekov, Russia, 360004, Kabardino-Balkarian Republic, Nalchik, Chernyshevskogo street, 173
		TI - Tembotov Institute of Ecology of Mountain Territories of the Russian Academy of Sciences, Russia, 360004, Kabardino-Balkarian Republic, Nalchik, I. Armand str. 37 а
	Table S1. List of Spalax specimens and localities
##	Species	Sex	Museums or another source	Collection number	Geographical coordinates		Locality	Studied by
		f - female, m - male			Lat	Lon		Morphology	Karyology, 2n	DNA Sequensing, haplotype (GenBank)
1	S. arenarius	f	ZIN	66535	46.567	32.356	Ukraine, Nikolaev Oblast, Ochakov district, Vasilievka village, Black Sea Reserve, Kinburn Spit	+
2	S. arenarius	f	ZIN	66550	46.656	31.85	Ukraine, Nikolaev Oblast, Ochakov district, Vasilievka village, Black Sea Reserve, Kinburn Spit	+
3	S. arenarius	f	ZIN	66551	46.656	31.85	Ukraine, Nikolaev Oblast, Ochakov district, Vasilievka village, Black Sea Reserve, Kinburn Spit	+
4	S. arenarius	f	ZIN	66552	46.656	31.85	Ukraine, Nikolaev Oblast, Ochakov district, Vasilievka village, Black Sea Reserve, Kinburn Spit	+
5	S. arenarius	f	ZIN	26709	46.556	32.533	Kherson region, Skadovsk district, Hola Prystan city	+
6	S. arenarius	f	ZIN	66536	46.567	32.356	Kherson region, Skadovsk district, Rybalche village	+
7	S. arenarius	f	ZIN	66537	46.567	32.356	Kherson region, Skadovsk district, Rybalche village	+
8	S. arenarius	f	ZIN	66539	46.567	32.356	Kherson region, Skadovsk district, Rybalche village	+
9	S. arenarius	f	ZIN	66541	46.567	32.356	Kherson region, Skadovsk district, Rybalche village	+
10	S. arenarius	f	ZIN	66542	46.567	32.356	Kherson region, Skadovsk district, Rybalche village	+
11	S. arenarius	f	ZIN	66543	46.567	32.356	Kherson region, Skadovsk district, Rybalche village	+
12	S. arenarius	f	ZIN	66544	46.567	32.356	Kherson region, Skadovsk district, Rybalche village	+
13	S. arenarius	f	ZIN	66545	46.567	32.356	Kherson region, Skadovsk district, Rybalche village	+
14	S. arenarius	f	ZIN	66546	46.567	32.356	Kherson region, Skadovsk district, Rybalche village	+
15	S. arenarius	f	ZIN	66547	46.567	32.356	Kherson region, Skadovsk district, Rybalche village	+
16	S. arenarius	m	ZIN	66554	46.656	31.85	Ukraine, Nikolaev Oblast, Ochakov district, Vasilievka village, Black Sea Reserve, Kinburn Spit	+
17	S. arenarius	m	ZIN	66548	46.567	32.356	Kherson region, Skadovsk district, Rybalche village	+
18	S. arenarius	m	ZIN	36941	46.556	32.533	Kherson region, Skadovsk district, Hola Prystan city	+
19	S. arenarius	?	ZIN	67947	46.656	31.85	Ukraine, Nikolaev Oblast, Ochakov district, Vasilievka village, Black Sea Reserve, Kinburn Spit	+
20	S. giganteus	f	ZIN	66266	43.833	46.783	Russia, Dagestan, vicinity of Kizlyar town	+
21	S. giganteus	f	ZIN	66270	43.833	46.783	Russia, Dagestan, vicinity of Kizlyar town	+
22	S. giganteus	f	ZIN	66271	43.833	46.783	Russia, Dagestan, vicinity of Kizlyar town	+
23	S. giganteus	f	ZIN	66272	43.833	46.783	Russia, Dagestan, vicinity of Kizlyar town	+
24	S. giganteus	f	ZIN	66274	43.833	46.783	Russia, Dagestan, vicinity of Kizlyar town	+
25	S. giganteus	f	ZIN	66278	43.833	46.783	Russia, Dagestan, vicinity of Kizlyar town	+
26	S. giganteus	f	ZIN	57666	44.167	46.622	Russia, Dagestan, Tarumovsky district, vicinity of Talovka village	+
27	S. giganteus	f	ZMMU	S-15269	43.917	46.583	Russia, Dagestan, Tarumovsky district, Alexandro-Nevskoye village, 20 km NW of Kizlyar town	+
28	S. giganteus	m	ZIN	58000	43.333	47	Russia, Dagestan, bank of the Sulak River	+
29	S. giganteus	m	ZIN	58001	43.333	47	Russia, Dagestan, bank of the Sulak River	+
30	S. giganteus	m	ZIN	49698	43.25	47	Russia, Dagestan, Kizilyurt district, 50 km to the NNW of Makhachkala, right bank of the Sulak river near the Nechaevka village	+
31	S. giganteus	m	ZMMU	S-15271	44.036	46.878	Russia, Dagestan, Kizlyarsky district, Malaya Areshevka village	+
32	S. giganteus	m	ZIN	66276	43.983	47.033	Russia, Dagestan,Kizlyarsky district, Novaya Serebryakovka village	+
33	S. giganteus	m	ZIN	66264	43.833	46.783	Russia, Dagestan, vicinity of Kizlyar town	+
34	S. giganteus	m	ZIN	66267	43.833	46.783	Russia, Dagestan, vicinity of Kizlyar town	+
35	S. giganteus	m	ZIN	66268	43.833	46.783	Russia, Dagestan, vicinity of Kizlyar town	+
36	S. giganteus	m	ZIN	66269	43.833	46.783	Russia, Dagestan, vicinity of Kizlyar town	+
37	S. giganteus	m	ZIN	66273	43.833	46.783	Russia, Dagestan, vicinity of Kizlyar town	+
38	S. giganteus	m	ZIN	66275	43.833	46.783	Russia, Dagestan, vicinity of Kizlyar town	+
39	S. giganteus	m	ZIN	66280	43.833	46.783	Russia, Dagestan, vicinity of Kizlyar town	+
40	S. giganteus	m	ZMMU	S-7420	44.167	45.883	Russia, Dagestan, Nogaysky district, vicinity of Terekli-Mekteb village	;+
41	S. giganteus	m	ZMMU	S-15270	44.167	45.883	Russia, Dagestan, Nogaysky district, vicinity of Terekli-Mekteb village	;+
42	S. giganteus	m	ZMMU	S-7974	43.917	46.583	Russia, Dagestan, Tarumovsky district, Alexandro-Nevskoye village, 20 km NW of Kizlyar town	;+
43	S. giganteus	m	ZMMU	S-35195	43.617	46.417	Russia, Chechen Republic, Shelkovsky district, vicinity of Starogladovskaya village	+
44	S. giganteus	?	ZMMU	S-7417	43.617	46.417	Russia, Chechen Republic, Shelkovsky district, vicinity of Starogladovskaya village	+
45	S. graecus	f	ZMMU	S-100741	--	--	Ukraine, Chernivtsi Oblast	+
46	S. graecus	f	ZMMU	S-101286	48.3	25	Ukraine, Chernivtsi Oblast, vicinity of Chernivtsi city	+
47	S. graecus	f	ZMMU	S-101283	48.233	25.833	Ukraine, Chernivtsi Oblast, Storozhynets district, Kamiana village	+
48	S. graecus	f	ZIN	66567	48.289	25.867	Ukraine, Chernivtsi Oblast, Storozhynets district, Mykhalcha village	+
49	S. graecus	f	ZIN	53995	48.306	25.917	Ukraine, Chernivtsi Oblast, Storozhynets district, Zavoloki village	+
50	S. graecus	m	ZMMU	S-100739	--	--	Ukraine, Chernivtsi Oblast	+
51	S. graecus	m	ZMMU	S-100740	--	--	Ukraine, Chernivtsi Oblast	+
52	S. graecus	m	ZMMU	S-101291	48.3	25	Ukraine, Chernivtsi Oblast, vicinity of Chernivtsi city	+
53	S. graecus	m	ZIN	66555	48.233	25.833	Ukraine, Chernivtsi Oblast, Storozhynets district, Kamiana village	+
54	S. graecus	m	ZIN	66556	48.233	25.833	Ukraine, Chernivtsi Oblast, Storozhynets district, Kamiana village	+
55	S. graecus	m	ZIN	66557	48.233	25.833	Ukraine, Chernivtsi Oblast, Storozhynets district, Kamiana village	+
56	S. graecus	m	ZIN	66558	48.233	25.833	Ukraine, Chernivtsi Oblast, Storozhynets district, Kamiana village	+
57	S. graecus	m	ZIN	66562	48.289	25.867	Ukraine, Chernivtsi Oblast, Storozhynets district, Mykhalcha village	+
58	S. graecus	m	ZIN	66565	48.289	25.867	Ukraine, Chernivtsi Oblast, Storozhynets district, Mykhalcha village	+
59	S. graecus	m	ZIN	66566	48.289	25.867	Ukraine, Chernivtsi Oblast, Storozhynets district, Mykhalcha village	+
60	S. graecus	m	ZIN	66585	48.289	25.867	Ukraine, Chernivtsi Oblast, Storozhynets district, Mykhalcha village	+
61	S. graecus	m	ZIN	66586	48.289	25.867	Ukraine, Chernivtsi Oblast, Storozhynets district, Mykhalcha village	+
62	S. graecus	m	ZIN	66587	48.289	25.867	Ukraine, Chernivtsi Oblast, Storozhynets district, Mykhalcha village	+
63	S. graecus	m	ZMMU	S-101284	48.289	25.867	Ukraine, Chernivtsi Oblast, Storozhynets district, Mykhalcha village	+
64	S. graecus	m	ZIN	66559	48.289	25.867	Ukraine, Chernivtsi Oblast, Storozhynets district, Mykhalcha village	+
65	S. graecus	m	ZIN	53996	48.306	25.917	Ukraine, Chernivtsi Oblast, Storozhynets district, Zavoloki village	+
66	S. microphthalmus	f	ZIN	41862	50.617	36	Russia, Belgorod Oblast, Borisovsky district, Borisovka village, "Worskla Forest"	+
67	S. microphthalmus	f	ZMMU	S-15278	51.737	40.137	Russia, Voronezh Oblast, Perelyoshino village	+
68	S. microphthalmus	f	Puzachenko A.Yu	-	51.583	36.083	Russia, Kursk Oblast, Kursk district, Central Black Soil Biosphere Nature Reserve, “Streletskaya Steppe”	+
69	S. microphthalmus	f	ZMMU	S-15277	52.95	36.583	Russia, Orel Oblast, Novosilsky district, Mokhovoye village	+
70	S. microphthalmus	f	ZMMU	S-7979	47.283	39.75	Russia, Rostov Oblast, vicinity of Rostov-on-Don city	+
71	S. microphthalmus	f	ZMMU	S-38290	46.037	38.172	Russia, North Caucasus (possibly: Krasnodar Krai, Primorsko-Akhtarsk town)	+
72	S. microphthalmus	f	ZMMU	S-6057	51.917	45.167	Russia, Saratov Oblast, Petrovskiy district, vicinity of Sosnovoborskoe village	+
73	S. microphthalmus	f	ZMMU	S-6061	51.917	45.167	Russia, Saratov Oblast, Petrovskiy district, vicinity of Sosnovoborskoe village	+
74	S. microphthalmus	f	ZMMU	S-6063	51.917	45.167	Russia, Saratov Oblast, Petrovskiy district, vicinity of Sosnovoborskoe village	+
75	S. microphthalmus	f	ZMMU	S-6054	51.917	45.167	Russia, Saratov Oblast, Petrovskiy district, vicinity of Sosnovoborskoe village	+
76	S. microphthalmus	f	ZMMU	S-8931	49.362	40.141	Luhansk region, Melovoe village	+
77	S. microphthalmus	f	ZMMU	S-8934	49.362	40.141	Luhansk region, Melovoe village	+
78	S. microphthalmus	f	ZMMU	S-8935	49.362	40.141	Luhansk region, Melovoe village	+
79	S. microphthalmus	f	ZMMU	S-78487	49.362	40.141	Luhansk region, Melovoe village	+
80	S. microphthalmus	f	ZMMU	S-14763	52.95	36.583	Ukraine, Poltava Oblast, Dniprovsky district, Rozhaevka village	+
81	S. microphthalmus	m	ZMMU	S-50965	51	45.833	Russia, Volgograd Oblast, Svetloyarsky district, vicinity of Privolzhsky and Lugovoi villages	+
82	S. microphthalmus	m	ZIN	33475	51.15	40.75	Russia, Voronezh Oblast, Talovsky district, Talovaya urban-type settlement	+
83	S. microphthalmus	m	ZMMU	S-15254	46.119	38.2	Russia, Krasnodar Krai, vicinity of Primorsko-Akhtarsk town	+
84	S. microphthalmus	m	ZMMU	S-15237	46.119	38.2	Russia, Krasnodar Krai, vicinity of Primorsko-Akhtarsk town	+
85	S. microphthalmus	m	ZMMU	S-15239	46.119	38.2	Russia, Krasnodar Krai, vicinity of Primorsko-Akhtarsk town	+
86	S. microphthalmus	m	ZMMU	S-15253	46.119	38.2	Russia, Krasnodar Krai, vicinity of Primorsko-Akhtarsk town	+
87	S. microphthalmus	m	ZMMU	S-38296	46.4	39.917	Russia, Krasnodar Krai, vicinity of Primorsko-Akhtarsk town	+
88	S. microphthalmus	m	Puzachenko A.Yu.	-	51.583	36.083	Russia, Kursk Oblast, Kursk district, Central Black Soil Biosphere Nature Reserve, “Streletskaya Steppe”	+
89	S. microphthalmus	m	ZIN	1562	51.533	43.167	Russia, Saratov Oblast, Balashov district, vicinity of Balashov town	+
90	S. microphthalmus	m	ZMMU	S-6060	51.917	45.167	Russia, Saratov Oblast, Petrovskiy district, vicinity of Sosnovoborskoe village	+
91	S. microphthalmus	m	ZMMU	S-6056	51.917	45.167	Russia, Saratov Oblast, Petrovskiy district, vicinity of Sosnovoborskoe village	+
92	S. microphthalmus	m	ZMMU	S-78488	49.283	40.083	Luhansk region, Melovoe district, “Streltsovskaya steppe”	+
93	S. microphthalmus	m	ZIN	26707	48.917	37	Ukraine, Kharkiv Oblast, Barvenkivsky district, vicinity of Barvenkovo town	+
94	S. microphthalmus	m	ZMMU	S-22452	49.333	35.167	Ukraine, Kharkov Oblast, Krasnogradsky district, vicinity of Ust-Lipyanka village	+
95	S. microphthalmus	m	ZMMU	S-22453	49.333	35.167	Ukraine, Kharkov Oblast, Krasnogradsky district, vicinity of Ust-Lipyanka village	+
96	S. microphthalmus	?	ZMMU	S-14756	--	--	Russia, Oryol Oblast, Orlovsky district (?)	+
97	S. microphthalmus	?	ZMMU	S-14758	--	--	Russia, Oryol Oblast, Orlovsky district (?)	+
98	S. microphthalmus	?	ZIN	46966	46.967	40.75	Russia, Rostov Oblast, Vesyolovsky District, Verkhny Khomutets village	+
99	S. microphthalmus	?	ZMMU	S-15279	45.917	41.3	Russia, Stavropol Krai, Privolnoye village	+
100	S. microphthalmus	f	IDB	23985	51.525	36.29	Russia, Kursk Oblast, Kursk district, Central Black Soil Biosphere Nature Reserve, “Cossack Steppe”		60*	c01 (PV012728)
101	S. microphthalmus	f	IDB	23986	51.525	36.29	Russia, Kursk Oblast, Kursk district, Central Black Soil Biosphere Nature Reserve, “Cossack Steppe”		60*	c01
102	S. microphthalmus	?	IDB	24093	51.583	36.083	Russia, Kursk Oblast, Kursk district, Central Black Soil Biosphere Nature Reserve, “Streletskaya Steppe”			c04 (PV012727)
103	S. microphthalmus	?	IDB	24094	51.583	36.083	Russia, Kursk Oblast, Kursk district, Central Black Soil Biosphere Nature Reserve, “Streletskaya Steppe”			c04
104	S. microphthalmus	f	IDB	24116	53.406	49.655	Russia, Samara Oblast, Samara Bend, Zhiguli Nature Reserve, vicinity of Bakhilovo village		60	c07 (PV012726)
105	S. microphthalmus	f	IDB	25237	49.925	37.311	Ukraine, Kharkiv Oblast, Velikoburluksky district, Nesterovka village			c03 (PV012725)
106	S. microphthalmus	m	IDB	25997	49.895	37.304	Ukraine, Kharkiv Oblast, Velikoburluksky district, Sredny Burluk village			c03
107	S. microphthalmus	m	IDB	27004	51.575	36.083	Russia, Kursk Oblast, Kursk district, Selikhovy Dvory village			c01
108	S. microphthalmus	f	IDB	27256	47.013	39.211	Russia, Rostov Oblast, Azov district, Krugloe village	+		c12 (PV012724)
109	S. microphthalmus	m	IDB	27257	47.013	39.211	Russia, Rostov Oblast, Azov district, Krugloe village	+	60	c13 (PV012723)
110	S. microphthalmus	m	IDB	27264	46.647	42.425	Russia, Rostov region, Orlovsky district, vicinity of Proletarsky settlement	+	60	c10 (PV012722)
111	S. microphthalmus	m	IDB	27266	50.992	41.206	Russia, Voronezh Oblast, Novokhopersk district, vicinity of Zheltiye Prudy village	+		c05 (PV012721)
112	S. microphthalmus	m	IDB	27269	46.638	42.444	Russia, Rostov region, Orlovsky district, vicinity of Proletarsky settlement	+	60	c11 (PV012720)
113	S. microphthalmus	f	IDB	27270	50.98	41.215	Russia, Voronezh Oblast, Novokhopersk district, vicinity of Zheltiye Prudy village	+	60	c02 (PV012719)
114	S. microphthalmus	m	IDB	27271	54.133	45.126	Russia, Mordovia, Saransk urban district, vicinity of Yalga work settlement	+
115	S. microphthalmus	m	IDB	27272	54.133	45.126	Russia, Mordovia, Saransk urban district, vicinity of Yalga work settlement	+
116	S. microphthalmus	f	IDB	27273	54.133	45.126	Russia, Mordovia, Saransk urban district, vicinity of Yalga work settlement	+
117	S. uralensis	f	ZMMU	S-150702	50.185	53.738	Kazakhstan, West Kazakhstan Oblast, Karatobe district, Shalgyn village	+
118	S. uralensis	f	ZMMU	S-150748	49.7	53.55	Kazakhstan, West Kazakhstan Oblast, Karatobe district, Kaldygaita river bank	+
119	S. uralensis	f	ZMMU	S-150700	49.933	53.717	Kazakhstan, West Kazakhstan Oblast, Karatobe district, Ak-Kol (=Akkolka)	+
120	S. uralensis	f	ZMMU	S-150745	49.933	53.717	Kazakhstan, West Kazakhstan Oblast, Karatobe district, Ak-Kol (=Akkolka)	+
121	S. uralensis	f	ZMMU	S-150708	--	--	Kazakhstan, West Kazakhstan Oblast, vicinity of Takyshtybai settlement	+
122	S. uralensis	m	ZIN	66580	49.933	53	Kazakhstan, West Kazakhstan Oblast, Syrym district, 192 km of Uralsk-Aktyubinsk highway, vicinity of Buldurta village	+
123	S. uralensis	m	ZIN	66583	49.933	53	Kazakhstan, West Kazakhstan Oblast, Syrym district, 192 km of Uralsk-Aktyubinsk highway, vicinity of Buldurta village	+
124	S. uralensis	m	ZMMU	S-150749	49.7	53.55	Kazakhstan, West Kazakhstan Oblast, Karatobe district, Kaldygaita river bank	+
125	S. uralensis	m	ZMMU	S-150750	49.7	53.55	Kazakhstan, West Kazakhstan Oblast, Karatobe district, Kaldygaita river bank	+
126	S. uralensis	m	ZMMU	S-150709	49.667	53.456	Kazakhstan, West Kazakhstan Oblast, Karatobe district, Kaldygaita river bank	+
127	S. uralensis	m	ZMMU	S-150698	49.667	53.456	Kazakhstan, West Kazakhstan Oblast, Karatobe district, Kaldygaita river bank	+
128	S. uralensis	m	ZMMU	S-150706	49.848	53.517	Kazakhstan, West Kazakhstan Oblast, Karatobe district, vicinity of Karatobe village	+
129	S. uralensis	m	ZMMU	S-150701	49.717	53.717	Kazakhstan, West Kazakhstan Oblast, Karatobe district, Ak-Kol (=Akkolka)	+
130	S. zemni	f	ZIN	66577	50.694	30.367	Ukraine, Kiev Oblast, Kiev city, Pushcha-Vodytsia, right bank of the Dnieper River	+
131	S. zemni	f	ZIN	66579	50.694	30.367	Ukraine, Kiev Oblast, Kiev city, Pushcha-Vodytsia, right bank of the Dnieper River	+
132	S. zemni	m	ZIN	66578	50.694	30.367	Ukraine, Kiev Oblast, Kiev city, Pushcha-Vodytsia, right bank of the Dnieper River	+
133	Spalax sp.	?	ZIN	S-1112	-	-	Russia, Kabardino-Balkaria	+
134	Spalax sp.	f	KBSU	S-228	43.773	43.906	Russia, Kabardino-Balkaria, 6 km from the Prokhladnoye village	+
135	Spalax sp.	f	KBSU	S-1788	43.697	42.679	Russia, Kabardino-Balkaria, Zolsky district, Narzan Valley	+
136	Spalax sp.	f	KBSU	S-1787	43.697	42.679	Russia, Kabardino-Balkaria, Zolsky district, Narzan Valley	+
137	Spalax sp.	m	TI	S-14037	43.843	43.218	Russia, Kabardino-Balkaria, Zolsky district, Psynadakha village	+
138	Spalax sp.	?	TI	S-3624	43.843	43.218	Russia, Kabardino-Balkaria, Zolsky district, Psynadakha village	+
139	Spalax sp.	?	TI	S-8970	43.843	43.218	Russia, Kabardino-Balkaria, Zolsky district, Psynadakha village	+
140	Spalax sp.	m	TI	S-13609	43.843	43.218	Russia, Kabardino-Balkaria, Zolsky district, Psynadakha village	+
141	Spalax sp.	m	KBSU	S-1786	43.697	42.679	Russia, Kabardino-Balkaria, Zolsky district, Narzan Valley	+
142	Spalax sp.	m	KBSU	S-1790	43.697	42.679	Russia, Kabardino-Balkaria, Zolsky district, Narzan Valley	+
143	Spalax sp.	m	TI	S-13989	43.835	43.298	Russia, Kabardino-Balkaria, federal road “ Caucasus”, between Psynadakha and Malka	+
144	Spalax sp.	m	TI	B-1752	42.834	22.651	Russia, Kabardino-Balkaria, Zolsky district, Psynadakha village	+
145	Spalax sp., 2n=62	m	IDB	27259	43.835	42.682	Russia, Stavropol Krai, Predgorniy Municipality, 7 km south-south-west of Kislovodsk	+	62	c14 (PV012730)
146	Spalax sp., 2n=62	m	IDB	27260	43.835	42.682	Russia, Stavropol Krai, Predgorniy Municipality, 7 km south-south-west of Kislovodsk	+	62	c15 (PV012729)
147	Spalax sp.	f	IDB	27261	43.835	42.682	Russia, Stavropol Krai, Predgorniy Municipality, 7 km south-south-west of Kislovodsk	+		c14
148	Spalax sp., 2n=62	m	IDB	27262	43.836	42.682	Russia, Stavropol Krai, Predgorniy Municipality, 7 km south-south-west of Kislovodsk	+	62	c14
149	Spalax sp., 2n=62	f	IDB	27263	43.836	42.682	Russia, Stavropol Krai, Predgorniy Municipality, 7 km south-south-west of Kislovodsk	+	62	c14
150	Spalax sp., 2n=62	m	IDB	27268	43.836	42.684	Russia, Stavropol Krai, Predgorniy Municipality, 7 km south-south-west of Kislovodsk	+	62	c14
	* according to Puzachenko and Baklushinskaya, 1997

### Sheet: Table S2
Supplementary Material 1		Genetical and morphological variability of the greater blind mole rat Spalax microphthalmus and phylogenetic affinities of large-bodied spalacids (Rodentia, Spalacidae) with a description of Spalax lyapunovae sp. nov. from the North Caucasus
		Oleg V. Brandler, Andrey R. Tukhbatullin, Svetlana Y. Kapustina, Fatimat A. Tembotova, Andrey Y. Puzachenko
	Table S2. Cytochrome b sequences of blind mole rats retrieved from GeneBank NCBI
##	Species	GeneBank accession number
1	Spalax antiquus	OP882056
2	Spalax antiquus	OP882055
3	Spalax antiquus	OP882054
4	Spalax arenarius	OP882031
5	Spalax arenarius	OP882029
6	Spalax arenarius	OP882027
7	Spalax giganteus	OP882026
8	Spalax giganteus	OP882025
9	Spalax graecus	OP882050
10	Spalax microphthalmus	OP882036
11	Spalax microphthalmus	OP882035
12	Spalax microphthalmus	MN497992
13	Spalax uralensis	OR751018
14	Spalax uralensis	OR751019
15	Spalax zemni	OP882048
16	Spalax zemni	OP882047
17	Spalax zemni	OP882046
18	Spalax zemni	OP882043
19	Spalax zemni	OP882041
20	Nannospalax ehrenbergi	MN497993
21	Nannospalax ehrenbergi	KY754157
22	Nannospalax ehrenbergi	AF155871
23	Nannospalax leucodon	OR750988
24	Nannospalax leucodon	MN497974
25	Nannospalax xanthodon	MH300127
26	Nannospalax xanthodon	MH300121
27	Nannospalax xanthodon	MH300117
